# Integrated Phosphoproteomics and Transcriptional Classifiers Reveal Hidden RAS Signaling Dynamics in Multiple Myeloma

**DOI:** 10.1101/563312

**Authors:** Yu-Hsiu T. Lin, Gregory P. Way, Benjamin G. Barwick, Margarette C. Mariano, Makeba Marcoulis, Ian D. Ferguson, Christoph Driessen, Lawrence H. Boise, Casey S. Greene, Arun P. Wiita

**Author notes:** **CORRESPONDENCE:** Arun P. Wiita, MD, PhD UCSF Dept. of Laboratory Medicine 185 Berry St, Ste 290 San Francisco, CA 94107.

## Abstract

A major driver of multiple myeloma is thought to be aberrant signaling, yet no kinase inhibitors have proven successful in the clinic. Here, we employ an integrated, systems approach combining phosphoproteomic and transcriptome analysis to dissect cellular signaling in multiple myeloma to inform precision medicine strategies. Collectively, these predictive models identify vulnerable signaling signatures and highlight surprising differences in functional signaling patterns between *NRAS* and *KRAS* mutants invisible to the genomic landscape. Transcriptional analysis suggests that aberrant MAPK pathway activation is only present in a fraction of *RAS*-mutated vs. WT *RAS* patients. These high-MAPK patients, enriched for *NRAS* Q61 mutations, have inferior outcomes whereas *RAS* mutations overall carry no survival impact. We further develop an interactive software tool to relate pharmacologic and genetic kinase dependencies in myeloma. These results may lead to improved stratification of MM patients in clinical trials while also revealing unexplored modes of Ras biology.
