## Supplementary Table 1 for "Integrated Phosphoproteomics and Transcriptional Classifiers Reveal Hidden RAS Signaling Dynamics in Multiple Myeloma"

### Sheet: Sheet1
Supplementary Table 1: Summary Statistics on Phosphoproteomics Data
Cell Lines	# of Phosphosites Quantified/ID	# of Phosphosites Quantified/ID after filtering	% of Filtered Phosphosites Imputed
AMO1_bR1	10185 / 21702 (46.93 %)	9977 / 19155 (52.09 %)	9178 / 19155 (47.91 %)
AMO1_bR2	9601 / 21702 (44.24 %)	9539 / 19155 (49.8 %)	9616 / 19155 (50.2 %)
AMO1_bR3	9956 / 21702 (45.88 %)	9876 / 19155 (51.56 %)	9279 / 19155 (48.44 %)
AMO1br_bR1	11679 / 21702 (53.82 %)	11492 / 19155 (59.99 %)	7663 / 19155 (40.01 %)
AMO1br_bR2	11403 / 21702 (52.54 %)	11263 / 19155 (58.8 %)	7892 / 19155 (41.2 %)
AMO1br_bR3	11358 / 21702 (52.34 %)	11104 / 19155 (57.97 %)	8051 / 19155 (42.03 %)
INA6_bR1	9626 / 21702 (44.36 %)	9555 / 19155 (49.88 %)	9600 / 19155 (50.12 %)
INA6_bR2	11470 / 21702 (52.85 %)	11092 / 19155 (57.91 %)	8063 / 19155 (42.09 %)
INA6_bR3	10097 / 21702 (46.53 %)	9927 / 19155 (51.82 %)	9228 / 19155 (48.18 %)
KMS11_bR1	9306 / 21702 (42.88 %)	9231 / 19155 (48.19 %)	9924 / 19155 (51.81 %)
KMS11_bR2	10765 / 21702 (49.6 %)	10548 / 19155 (55.07 %)	8607 / 19155 (44.93 %)
KMS11_bR3	11390 / 21702 (52.48 %)	11188 / 19155 (58.41 %)	7967 / 19155 (41.59 %)
KMS34_bR1	9612 / 21702 (44.29 %)	9538 / 19155 (49.79 %)	9617 / 19155 (50.21 %)
KMS34_bR2	10084 / 21702 (46.47 %)	9878 / 19155 (51.57 %)	9277 / 19155 (48.43 %)
KMS34_bR3	10861 / 21702 (50.05 %)	10694 / 19155 (55.83 %)	8461 / 19155 (44.17 %)
L363_bR1	11085 / 21702 (51.08 %)	10943 / 19155 (57.13 %)	8212 / 19155 (42.87 %)
L363_bR2	11163 / 21702 (51.44 %)	10968 / 19155 (57.26 %)	8187 / 19155 (42.74 %)
L363_bR3	10357 / 21702 (47.72 %)	10193 / 19155 (53.21 %)	8962 / 19155 (46.79 %)
MM1S_bR1	9409 / 21702 (43.36 %)	9196 / 19155 (48.01 %)	9959 / 19155 (51.99 %)
MM1S_bR2	10293 / 21702 (47.43 %)	10206 / 19155 (53.28 %)	8949 / 19155 (46.72 %)
MM1S_bR3	8890 / 21702 (40.96 %)	8823 / 19155 (46.06 %)	10332 / 19155 (53.94 %)
RPMI8226_bR1	10166 / 21702 (46.84 %)	9938 / 19155 (51.88 %)	9217 / 19155 (48.12 %)
RPMI8226_bR2	9318 / 21702 (42.94 %)	9222 / 19155 (48.14 %)	9933 / 19155 (51.86 %)
RPMI8226_bR3	9368 / 21702 (43.17 %)	9292 / 19155 (48.51 %)	9863 / 19155 (51.49 %)
