## Supplementary Dataset 3 for "Integrated Phosphoproteomics and Transcriptional Classifiers Reveal Hidden RAS Signaling Dynamics in Multiple Myeloma"

Genes	Frequency in Patient Samples	MAPK Difference	P-Value	FDR
IGHV2-70	2665	-0.090135517	0.283654549	0.787929303
IGLV3-1	1682	-0.01215147	0.869957516	0.94139609
IGHV1-69	403	-0.266689186	0.001353365	0.033834132
IGHJ6	400	0.14961097	0.058127172	0.415194085
IGHJ5	385	0.067810604	0.38168173	0.791375246
IGKV1-5	344	-0.07608802	0.466911395	0.791375246
IGKV4-1	305	0.012016021	0.897848931	0.94139609
IGHJ4	302	0.113314334	0.189009902	0.624333878
KRAS	266	0.401414049	2.69E-07	2.69E-05
IGLV3-25	232	0.031584161	0.813648929	0.935228654
NRAS	218	0.151854606	0.069799623	0.436247646
IGHV3-33	217	-0.137769016	0.273772489	0.787929303
IGHV3-30	214	0.118309327	0.324763538	0.791253196
IGLV4-60	180	-0.247593483	0.056763997	0.415194085
IGHV3-23	178	0.134674849	0.388650832	0.791375246
IGHV3-9	168	0.059296629	0.735744414	0.923314152
IGLL5	164	-0.205273049	0.050043014	0.415194085
TTN	145	0.010115114	0.934126684	0.953190494
IGKJ3	139	-0.169321197	0.107971478	0.51863574
IGKJ5	137	-0.055574942	0.602653267	0.901751322
IGLV3-21	128	0.035690861	0.826758764	0.939498596
IGHJ3	127	0.022560207	0.846844023	0.94139609
IGKJ4	124	-0.003378197	0.97612898	0.985988868
IGLV5-45	117	-0.3264257	0.057324218	0.415194085
IGLV1-44	112	-0.378941171	0.018438231	0.307303857
IGKJ2	104	-0.179020481	0.143715342	0.574861367
IGHV2-5	101	0.342265126	0.101559722	0.51863574
DIS3	99	0.202167649	0.100367899	0.51863574
IGLV2-14	98	0.00253443	0.992605129	0.992605129
IGHV3-7	97	0.032270844	0.903740247	0.94139609
IGHV5-51	95	0.200570858	0.317056367	0.791253196
MUC16	95	-0.423890521	0.000405293	0.01350977
FAM46C	94	-0.264655161	0.037453963	0.415194085
IGLV6-57	86	-0.225220007	0.405701323	0.791375246
TRAF3	84	-0.201384404	0.170377467	0.624333878
IGLV1-47	82	-0.179371904	0.462653389	0.791375246
IGLV4-69	80	-0.047914511	0.793889642	0.923314152
IGLV2-11	77	0.101629012	0.64615085	0.923314152
IGHV4-34	70	-0.336631288	0.049208768	0.415194085
IGLV3-10	70	0.148683785	0.466278029	0.791375246
BRAF	67	0.514654406	0.000256895	0.012844744
IGKV3-20	67	-0.064310918	0.647833738	0.923314152
IGLV2-23	67	-0.318605823	0.151968314	0.584493515
IGHV4-31	64	-0.062672629	0.794050171	0.923314152
IGHV4-39	64	0.243551474	0.277302468	0.787929303
IGLV1-40	64	0.313865357	0.332326342	0.791253196
IGLV3-19	63	0.037156649	0.874859029	0.94139609
IGKV1-9	62	-0.057362875	0.782964046	0.923314152
PCLO	61	-0.212536636	0.187902314	0.624333878
FAT4	60	0.085911855	0.546643724	0.876808916
IGHV3-74	60	-0.182874647	0.591981575	0.901751322
IGHV3-21	59	-0.101208031	0.686035181	0.923314152
IGLV1-51	57	0.17093814	0.439441364	0.791375246
IGLV7-46	56	-0.546270406	0.007007949	0.140158973
IGKJ1	55	0.064302107	0.671576516	0.923314152
RYR1	55	-0.10145878	0.524763559	0.860268129
CSMD3	54	-0.130319821	0.415392667	0.791375246
FAT3	54	0.23697915	0.128095901	0.554113699
IGLV4-3	54	-0.289215665	0.132987288	0.554113699
RYR2	54	-0.143732164	0.253770025	0.77777386
IGKV5-2	53	0.031092984	0.894314439	0.94139609
LRP1B	53	-0.233414515	0.124689224	0.554113699
IGHV3-43	52	-0.219552047	0.44609047	0.791375246
FAT1	50	0.161119408	0.407869976	0.791375246
IGHV1-24	50	-0.22875492	0.377354171	0.791375246
FSIP2	49	-0.092102734	0.604173386	0.901751322
IGKV2-30	48	0.542103361	0.080232954	0.471958551
FLG	47	0.370337347	0.023652393	0.337891332
IGHV1-18	47	0.068723811	0.778790329	0.923314152
IGHV1-46	47	0.087197457	0.711904053	0.923314152
IGHV1-8	47	0.337715689	0.256665374	0.77777386
DNAH5	46	0.102790302	0.493849968	0.823083279
DUSP2	43	-0.197067936	0.184112995	0.624333878
IGHV1-2	43	-0.16330789	0.64430014	0.923314152
HIST1H1E	42	-0.143146371	0.430347602	0.791375246
IGLV3-9	42	0.473519925	0.108913505	0.51863574
TP53	42	0.378329197	0.029822886	0.372786078
USH2A	42	0.137559371	0.383524904	0.791375246
EGR1	41	0.108204733	0.552389617	0.876808916
IGLV2-8	41	0.232096647	0.37430082	0.791375246
HMCN1	39	-0.062154721	0.69061076	0.923314152
ZFHX4	39	0.142752379	0.411101898	0.791375246
IGHV3-49	38	-0.032777817	0.901725063	0.94139609
ATM	37	-0.10258841	0.665991374	0.923314152
GPR98	37	-0.071922993	0.724742916	0.923314152
RYR3	36	-0.199996367	0.311087433	0.791253196
IGHJ2	35	0.22672933	0.305093975	0.791253196
IGKV1-6	35	0.138052428	0.753029099	0.923314152
IGLV3-16	35	-0.309073756	0.423024863	0.791375246
CSMD1	34	0.052523692	0.76535004	0.923314152
DNAH9	33	0.192233169	0.307481729	0.791253196
IGHV1-3	33	0.103591926	0.783077429	0.923314152
MAX	33	-0.110493272	0.567278609	0.886372827
MUC17	33	0.176554428	0.436911883	0.791375246
IGKV1D-8	32	-0.400213478	0.193543502	0.624333878
KALRN	32	-0.030696392	0.900446989	0.94139609
SYNE1	32	0.064667131	0.788166963	0.923314152
TENM2	32	0.017457432	0.927108912	0.953190494
CCND1	31	0.408793093	0.069156048	0.436247646
DST	31	0.061145046	0.756898789	0.923314152
